# Single-nucleus and spatial transcriptomic analysis identified molecular features of neuronal heterogeneity and distinct glial responses in Parkinson’s disease

**DOI:** 10.1101/2024.07.28.605055

**Authors:** Sooyeon Yoo, Kwanghoon Lee, Junseo Seo, Hwisoo Choi, Seong-Ik Kim, Junyoung Chang, Yu-Mi Shim, Junil Kim, Jae-Kyung Won, Sung-Hye Park

## Abstract

The heterogeneity of Parkinson’s disease (PD) is increasingly recognized as an important aspect of understanding the disorder. Among the factors contributing to this heterogeneity, ethnic differences are primary sources, significantly influencing the likelihood of PD developing and its initial symptoms’ nature. While there have been numerous reports related to PD in East Asia, there has been a lack of contribution from single-cell (or nucleus) transcriptome studies, which have been making significant contributions to understanding PD. In this study, a total of 33,293 nuclei obtained from the substantia nigra (SN) of confirmed pathological PD and control patients in South Korea were profiled, revealing 8 different cell types through cluster analysis. Monocle-based pseudotime analysis identified two disease-associated trajectories for each astrocyte and microglia and identified genes that differentiate them. Interestingly, we uncovered the inflammatory intervention in the early PD-associated transition in microglia and identified the molecular features of this intermediate state of microglia. In addition, gene regulatory networks (GRNs) based on TENET analysis revealed the detrimental effect of an *HSPA5-*led module in microglia and *MSRB3- and HDAC8-* led modules specifying the two different astrocyte trajectories. In SN neurons, we observed population changes, a decrease in dopaminergic and glutamatergic neurons and a proportional increase in GABAergic neurons. By deconvolution in spatial transcriptome obtained the PD sample, we confirmed spatiotemporal heterogeneity of neuronal subpopulations and PD-associated progressive gliosis specific to dopaminergic nuclei, SN and ventral tegmental areas (VTAs). In conclusion, our approach has enabled us to identify the genetic and spatial characterization of neurons and to demonstrate different glial fates in PD. These findings advance our molecular understanding of cell type-specific changes in the progression of Korean PD, providing an important foundation for predicting and validating interventions or drug effects for future treatments.
