## Supplementary Tables 1-11 for "Single-nucleus and spatial transcriptomic analysis identified molecular features of neuronal heterogeneity and distinct glial responses in Parkinson’s disease": Supplementary Table 5.xlsx

### Sheet: Sheet1
	Fig. 2D			Fig. 4J			sFig. 16A
	SLC18A2-only	GAD2-only	Double	CD163-only	CSF1R-only	Double	TCC6-only	TH-only	Double
PD	90 (25.7%)	245 (70%)	15 (4.3%)	473 (9.2%)	3700 (72.1%)	958 (18.7%)	39 (18.8%)	159 (76.8%)	9 (4.3%)
Preclinical PD	1067 (69.4%)	450 (29.3%)	21 (1.4%)	247 (5.3%)	2807 (60.3%)	1600 (34.4%)	2 (0.2%)	953 (97.0%)	27 (2.7%)
PART	1375 (71.7%)	501 (26.1%)	43 (2.2%)	143 (2.9%)	3888 (79.6%)	853 (17.5%)	1 (0.1%)	1614 (98.2%)	29 (1.8%)
