## Supplementary Tables 1-11 for "Single-nucleus and spatial transcriptomic analysis identified molecular features of neuronal heterogeneity and distinct glial responses in Parkinson’s disease": Supplementary Table 11.xlsx

### Sheet: ST_11
Column G to K: number of targets in source branch
gene	EdgeCount	Indegree	Outdegree	Module	TF/Gene	AST_b1	AST_b2	MCR_b1	MCR_b2	MCR_b3
GCFC2	1	0	1	1	TF					1
HDAC2	4	0	4	1	TF					4
CHURC1	1	0	1	1	TF					1
RPS4X	1	0	1	1	TF					1
ZRSR2	1	0	1	1	TF					1
SAFB2	1	0	1	1	TF					1
H3F3B	2	0	2	1	TF					2
CAPN7	1	1	0	1	gene					0
PARVG	1	1	0	1	gene					0
HACE1	1	1	0	1	gene					0
SFSWAP	1	1	0	1	gene					0
L3MBTL4	1	1	0	1	gene					0
UBE2O	1	1	0	1	gene					0
ARHGAP17	1	1	0	1	gene					0
BTBD1	1	1	0	1	gene					0
PCNX4	1	1	0	1	gene					0
ACIN1	1	1	0	1	gene					0
LINC01091	1	1	0	1	gene					0
SUMF1	1	1	0	1	gene					0
IWS1	1	1	0	1	gene					0
DISP1	1	1	0	1	gene					0
CSDE1	1	1	0	1	gene					0
TMEM164	1	1	0	1	gene					0
NOL4L	1	1	0	1	gene					0
EFCAB13	1	1	0	1	gene					0
HS3ST4	1	1	0	1	gene					0
TM6SF1	1	1	0	1	gene					0
FAM214A	1	1	0	1	gene					0
TMOD2	1	1	0	1	gene					0
ITM2B	1	1	0	1	gene					0
GNPTAB	1	1	0	1	gene					0
LINC02391	1	1	0	1	gene					0
AC090630.1	1	1	0	1	gene					0
AP001977.1	1	1	0	1	gene					0
SNX30	1	1	0	1	gene					0
SYK	1	1	0	1	gene					0
DCAF10	1	1	0	1	gene					0
DLGAP2	1	1	0	1	gene					0
BMT2	1	1	0	1	gene					0
PILRA	1	1	0	1	gene					0
SEM1	1	1	0	1	gene					0
STK17A	1	1	0	1	gene					0
WIPF3	1	1	0	1	gene					0
ALPK1	1	1	0	1	gene					0
HPGDS	1	1	0	1	gene					0
AC006230.1	1	1	0	1	gene					0
KBTBD12	1	1	0	1	gene					0
USP40	1	1	0	1	gene					0
HNMT	1	1	0	1	gene					0
PTPN4	1	1	0	1	gene					0
KRCC1	1	1	0	1	gene					0
ANXA4	1	1	0	1	gene					0
KIF26B	1	1	0	1	gene					0
PTPN14	1	1	0	1	gene					0
SYT6	1	1	0	1	gene					0
WNT2B	1	1	0	1	gene					0
TMIGD3	1	1	0	1	gene					0
FRRS1	1	1	0	1	gene					0
CTBS	1	1	0	1	gene					0
LINC01141	1	1	0	1	gene					0
SLC2A5	1	1	0	1	gene					0
TYROBP	1	1	0	2	gene					0
RPL13	1	1	0	2	gene					0
FAU	1	1	0	2	gene					0
PSAP	1	1	0	2	gene					0
RPL8	1	1	0	2	gene					0
EEF1A1	1	1	0	2	gene					0
RPL35A	1	1	0	2	gene					0
STAT6	1	0	1	1	TF					1
APOE	1	1	0	2	gene					0
RPL18A	1	1	0	2	gene					0
MARCKS	1	1	0	2	gene					0
EEF1D	2	0	2	1	TF					2
RPS10	3	0	3	2	TF					3
PPP1R10	1	0	1	1	TF					1
OTUD4	1	0	1	1	TF					1
NSD2	1	0	1	1	TF					1
MBD4	1	0	1	1	TF					1
HNRNPLL	1	0	1	1	TF					1
ARHGAP31	1	1	0	1	gene					0
DHRSX	1	1	0	1	gene					0
CNOT1	1	1	0	1	gene					0
TNPO3	1	1	0	1	gene					0
SLAIN2	1	1	0	1	gene					0
MAGI3	1	1	0	1	gene					0
AL008633.1	1	1	0	1	gene					0
MIR646HG	1	1	0	1	gene					0
YPEL2	1	1	0	1	gene					0
FNDC3A	1	1	0	1	gene					0
BCO2	1	1	0	1	gene					0
ZDHHC2	1	1	0	1	gene					0
PRPF38B	1	1	0	1	gene					0
ZNF493	1	0	1	1	TF					1
BPTF	1	0	1	1	TF					1
MIA3	1	1	0	1	gene					0
AL035446.2	1	1	0	1	gene					0
CASD1	1	1	0	1	gene					0
HEXA	1	1	0	1	gene					0
DEK	1	1	0	1	gene					0
GALK2	1	1	0	1	gene					0
PPP4R3A	1	1	0	1	gene					0
TMBIM6	1	1	0	1	gene					0
DDX6	1	1	0	1	gene					0
YTHDF3	1	1	0	1	gene					0
PTK2B	1	1	0	1	gene					0
GPNMB	1	1	0	1	gene					0
LHFPL2	1	1	0	1	gene					0
DENND1B	1	1	0	1	gene					0
RPS9	1	1	0	1	gene					0
DLEU7	1	1	0	1	gene					0
AKAP11	1	1	0	1	gene					0
FGFR1OP2	1	1	0	1	gene					0
CHORDC1	1	1	0	1	gene					0
ATG16L2	1	1	0	1	gene					0
PLXDC2	1	1	0	1	gene					0
CA8	1	1	0	1	gene					0
SARAF	1	1	0	1	gene					0
AC120193.1	1	1	0	1	gene					0
AGPAT5	1	1	0	1	gene					0
CD164	1	1	0	1	gene					0
MGAT1	1	1	0	1	gene					0
ATP2C1	1	1	0	1	gene					0
AC079793.1	1	1	0	1	gene					0
ZC3H6	1	1	0	1	gene					0
CREG1	1	1	0	1	gene					0
SP4	2	0	2	1	TF					2
RHBDF2	52	52	0	1	gene					0
SSBP3	2	0	2	1	TF					2
ALOX5	39	39	0	1	gene					0
SETX	6	0	6	1	TF				6
CEPT1	2	2	0	4	gene				0	0
ARNTL	6	0	6	1	TF				5	1
IFNAR2	1	1	0	1	gene				0
RBM17	3	0	3	1	TF				2	1
FUBP3	10	0	10	1	TF				6	4
HNRNPK	6	0	6	1	TF				2	5
GOLPH3	1	1	0	1	gene				0
CNBP	8	0	8	1	TF				7	1
MCTP1	1	1	0	1	gene				0
TAF1B	1	0	1	1	TF				1
DR1	1	0	1	1	TF				1
GTF2B	1	0	1	1	TF				1
YBX1	7	0	7	1	TF				6	2
XBP1	3	0	3	1	TF				3
MAFB	10	0	10	2	TF				3	7
KSR1	1	1	0	1	gene				0
MAP3K8	1	1	0	1	gene				0
SCIN	1	1	0	1	gene				0
PPP4R3B	2	2	0	1	gene				0	0
VAV1	2	2	0	1	gene				0	0
PHYKPL	1	1	0	1	gene				0
STK10	2	2	0	1	gene				0	0
FBXL5	1	1	0	1	gene				0
SIPA1L2	1	1	0	1	gene				0
GPATCH2	2	2	0	1	gene				0	0
BCAR3	2	2	0	1	gene				0	0
STAT3	2	0	2	1	TF				2
MPRIP	1	1	0	1	gene				0
ARFGEF2	1	1	0	1	gene				0
AP2B1	1	1	0	1	gene				0
LCP1	2	2	0	1	gene				0	0
GTF2F2	1	1	0	1	gene				0
DNAJC15	1	1	0	1	gene				0
MS4A4A	2	2	0	2	gene				0	0
STIM1	1	1	0	1	gene				0	0
SECISBP2	2	2	0	1	gene				0	0
PTAR1	1	1	0	1	gene				0	0
C9orf72	1	1	0	1	gene				0
SDCBP	1	1	0	1	gene				0	0
ST8SIA4	1	1	0	1	gene				0
CCNI	2	2	0	1	gene				0	0
UBA6	1	1	0	1	gene				0
KPNA1	2	2	0	1	gene				0	0
HDLBP	1	1	0	1	gene				0
AGPS	1	1	0	1	gene				0	0
MOB1A	1	1	0	1	gene				0
GNAI3	1	1	0	1	gene				0
HNRNPR	1	1	0	1	gene				0
SLC23A2	2	2	0	1	gene				0	0
RAB8B	1	1	0	1	gene				0
RASSF3	1	1	0	1	gene				0	0
ARHGAP12	1	1	0	1	gene				0
B4GALT1	1	1	0	1	gene				0
CTSB	1	1	0	1	gene				0
TRERF1	1	1	0	1	gene				0
HLA-DRB1	1	1	0	1	gene				0	0
LYRM4	1	1	0	1	gene				0
DCTN4	1	1	0	1	gene				0
TNFAIP8	2	2	0	1	gene				0	0
SH3TC1	1	1	0	1	gene				0
B3GNT5	2	2	0	1	gene				0	0
PSMD1	1	1	0	1	gene				0
TLR5	1	1	0	1	gene				0	0
CD58	2	2	0	1	gene				0	0
EYA3	2	2	0	1	gene				0	0
LITAF	12	0	12	1	TF				10	2
HNRNPA1	6	0	6	1	TF				3	3
KDM2A	3	0	3	1	TF				3
RPL36A	2	2	0	2	gene				0	0
RPL3	2	2	0	2	gene				0	0
PITPNB	1	1	0	2	gene				0
RPS21	1	1	0	2	gene				0
RPL18	2	2	0	2	gene				0	0
RPS15	2	2	0	2	gene				0	0
RPL17	3	3	0	2	gene				0	0
RPL38	1	1	0	2	gene				0
RPL19	2	2	0	2	gene				0	0
RPL23	1	1	0	2	gene				0
RPL23A	1	1	0	2	gene				0
RPL26	3	3	0	2	gene				0	0
RPS25	1	1	0	2	gene				0
RPS3	28	2	26	2	TF				7	20
CD81	2	2	0	2	gene				0	0
RPLP2	2	2	0	2	gene				0	0
RPL7A	2	2	0	2	gene				0	0
STOM	1	1	0	2	gene				0
OSTF1	1	1	0	2	gene				0
RPS12	2	2	0	2	gene				0	0
HSP90AB1	2	2	0	2	gene				0	0
RPS18	2	2	0	2	gene				0	0
CLINT1	1	1	0	2	gene				0
G3BP1	1	1	0	2	gene				0
RPS14	2	2	0	2	gene				0	0
RPS23	2	2	0	2	gene				0	0
RPS3A	2	2	0	2	gene				0	0
AC131944.1	1	1	0	2	gene				0
RPL9	1	1	0	2	gene				0
RPL32	2	2	0	2	gene				0	0
ARL8B	1	1	0	2	gene				0
TMSB10	2	2	0	2	gene				0	0
RPS27A	2	2	0	2	gene				0	0
SRSF4	1	1	0	2	gene				0
RPL11	2	2	0	2	gene				0	0
RPL39	2	2	0	2	gene				0	0
PGK1	1	1	0	2	gene				0
GK	1	1	0	2	gene				0
TYMP	1	1	0	2	gene				0
ITGB2	1	1	0	2	gene				0
PTPN1	1	1	0	2	gene				0
CEBPB	5	1	4	1	TF				4	1
B4GALT5	1	1	0	2	gene				0
BCL2L1	1	1	0	2	gene				0
HM13	1	1	0	2	gene				0
LAIR1	1	1	0	2	gene				0
RPS11	1	1	0	2	gene				0
APOC1	2	2	0	2	gene				0	0
RPS16	1	1	0	2	gene				0
ZFP36	1	1	0	2	gene				0
HAMP	1	1	0	2	gene				0
GRAMD1A	1	1	0	2	gene				0
JAK3	1	1	0	2	gene				0
ADGRE2	1	1	0	2	gene				0
RPL36	2	2	0	2	gene				0	0
PSTPIP2	1	1	0	2	gene				0
PTPN2	1	1	0	2	gene				0
EPB41L3	1	1	0	2	gene				0
GRB2	2	2	0	2	gene				0	0
KPNB1	1	1	0	2	gene				0
EIF4A1	1	1	0	2	gene				0
RPS2	2	2	0	2	gene				0	0
RPS17	2	2	0	2	gene				0	0
RAB27A	1	1	0	2	gene				0
PDIA3	1	1	0	2	gene				0
WARS	1	1	0	2	gene				0
ZFP36L1	1	1	0	2	gene				0
RPS29	2	2	0	2	gene				0	0
GAS6	1	1	0	2	gene				0
RPL21	2	2	0	2	gene				0	0
TUBA1B	1	1	0	2	gene				0
OLR1	1	1	0	2	gene				0
CASP4	1	1	0	2	gene				0
DDX21	1	1	0	2	gene				0
GDI2	2	2	0	2	gene				0	0
RPL12	1	1	0	2	gene				0
FKBP15	1	1	0	2	gene				0
IARS	1	1	0	2	gene				0
CEMIP2	1	1	0	2	gene				0
DENND3	1	1	0	2	gene				0
KCNQ3	1	1	0	2	gene				0
LYN	1	1	0	2	gene				0
ADAM9	2	2	0	2	gene				0
TNFRSF10D	1	1	0	2	gene				0
VKORC1L1	1	1	0	2	gene				0
ACTB	1	1	0	2	gene				0
RNF217	2	2	0	2	gene				0	0
ASCC3	1	1	0	2	gene				0
PIM1	1	1	0	2	gene				0
HLA-DRB5	1	1	0	2	gene				0
HLA-DRA	4	4	0	2	gene				0	0
HLA-B	2	2	0	2	gene				0	0
HLA-E	1	1	0	2	gene				0
HRH2	1	1	0	2	gene				0
CD74	2	2	0	2	gene				0	0
LARS	1	1	0	2	gene				0
ARHGAP26	1	1	0	2	gene				0
CD14	1	1	0	2	gene				0
NAIP	1	1	0	2	gene				0
RPL37	2	2	0	2	gene				0	0
TLR2	2	2	0	2	gene				0	0
NAA15	1	1	0	2	gene				0
RPL34	2	2	0	2	gene				0	0
SPP1	1	1	0	2	gene				0
DHX15	1	1	0	2	gene				0
LAP3	1	1	0	2	gene				0
TBC1D14	2	2	0	2	gene				0	0
HTT	1	1	0	2	gene				0
EEFSEC	1	1	0	2	gene				0
WNT5A	1	1	0	2	gene				0
STAB1	1	1	0	2	gene				0
AGFG1	1	1	0	2	gene				0
MFF	1	1	0	2	gene				0
SLC11A1	2	2	0	2	gene				0	0
NABP1	1	1	0	2	gene				0
ITGAV	1	1	0	2	gene				0
GCA	1	1	0	2	gene				0
PSMD14	1	1	0	2	gene				0
RNF149	1	1	0	2	gene				0
TBC1D8	1	1	0	2	gene				0
EML4	5	5	0	1	gene				0	0
PDIA6	1	1	0	2	gene				0
TPM3	1	1	0	2	gene				0
FCGR1A	1	1	0	2	gene				0
RPL5	2	2	0	2	gene				0	0
C1QC	3	3	0	2	gene				0	0
C1QA	2	2	0	2	gene				0	0
RPS6	3	3	0	2	gene				0	0
CUX1	7	0	7	1	TF				6	1
HDAC4	2	0	2	1	TF				2
IKZF2	1	0	1	1	TF				1
NPTN	2	2	0	1	gene				0	0
CGGBP1	6	0	6	1	TF			2	4	1
GATAD1	5	0	5	1	TF			4	1	1
MTPN	9	0	9	1	TF			1	4	4
TFEB	4	0	4	1	TF			1	2	1
TIA1	2	0	2	1	TF			1		1
PLAG1	12	0	12	1	TF			4	8	1
CHD7	6	0	6	1	TF			4		2
HLTF	1	0	1	1	TF			1
ZNF431	15	0	15	1	TF			8	5	3
ZNF326	5	0	5	1	TF			1	3	2
PURA	10	0	10	1	TF			5	3	2
MAX	6	1	5	1	TF			3	1	1
SREBF2	5	0	5	1	TF			2	1	2
KDM4B	23	0	23	1	TF			17	6	2
SUZ12	22	0	22	1	TF			6	7	11
EPS8	2	2	0	1	gene			0		0
ZC3H7A	8	0	8	1	TF			3	2	4
HEATR5A	3	3	0	1	gene			0	0	0
TTC17	1	1	0	1	gene			0
RNF130	1	1	0	1	gene			0
LRBA	1	1	0	1	gene			0
RNF13	1	1	0	1	gene			0
DISC1	1	1	0	1	gene			0
CHD2	2	0	2	1	TF			2
ZNF710	418	105	313	1	TF			4	3	307
HNRNPC	18	0	18	1	TF			7	6	6
RPL6	51	2	49	2	TF			5	10	36
LARP4	4	1	3	1	TF			1	2	1
ZFP91	4	0	4	1	TF			2	2	1
ZMIZ1	8	0	8	1	TF			8
JMJD1C	2	0	2	1	TF			2
CREM	18	0	18	1	TF			8	7	4
RAB14	8	0	8	1	TF			4	1	4
YWHAZ	15	1	14	1	TF			2	6	7
JAZF1	4	0	4	1	TF			3	1	1
MIOS	15	0	15	1	TF			3	7	5
PIAS2	2	2	0	1	gene			0	0
STX8	3	3	0	1	gene			0	0	0
BRD4	2	2	0	1	gene			0	0
RBMX	2	2	0	1	gene			0		0
TMCC3	3	3	0	1	gene			0	0	0
TRIM33	7	1	6	1	TF			6
KATNBL1	3	3	0	1	gene			0	0	0
2024-03-07	1	1	0	1	gene			0
ERICH1	3	3	0	1	gene			0	0	0
SPECC1L	1	1	0	1	gene			0
PREX1	1	1	0	1	gene			0
RPS19	1	1	0	1	gene			0
RYR1	3	3	0	1	gene			0	0	0
MBD2	12	2	10	1	TF			5	4	1
SS18	2	2	0	1	gene			0	0
CLTC	2	2	0	1	gene			0		0
NSRP1	3	3	0	1	gene			0	0	0
USP10	2	2	0	2	gene			0	0
LPCAT2	2	2	0	1	gene			0		0
CSNK1G1	3	3	0	1	gene			0	0	0
RIN3	1	1	0	1	gene			0
HECTD1	1	1	0	1	gene			0
RASA3	3	3	0	1	gene			0	0	0
TPP2	3	3	0	1	gene			0	0	0
TPT1	1	1	0	1	gene			0
ZFC3H1	3	3	0	1	gene			0	0	0
RAP1B	1	1	0	1	gene			0
RPL41	1	1	0	1	gene			0
AC012150.1	4	4	0	1	gene			0	0	0
LINC02712	3	3	0	1	gene			0	0	0
TRIM22	3	3	0	1	gene			0	0	0
ADK	1	1	0	1	gene			0
PPP3CB	3	3	0	1	gene			0	0	0
NSMAF	3	3	0	1	gene			0	0	0
PTPN12	1	1	0	1	gene			0
TNRC18	14	3	11	1	TF			1	8	2
IBTK	1	1	0	1	gene			0
PTCHD4	2	2	0	1	gene			0	0
DOCK2	2	2	0	1	gene			0		0
PRELID2	2	2	0	1	gene			0	0
PPIP5K2	3	3	0	1	gene			0	0	0
ATG10	3	3	0	1	gene			0		0
TBCA	3	3	0	1	gene			0	0	0
IL15	3	3	0	1	gene			0	0	0
SEC31A	2	2	0	1	gene			0		0
USO1	3	3	0	1	gene			0	0	0
STK32B	3	3	0	1	gene			0	0	0
COMMD1	1	1	0	1	gene			0
SMG7	3	3	0	1	gene			0	0	0
DHX9	3	3	0	1	gene			0	0	0
SOAT1	3	3	0	1	gene			0	0	0
LINC02798	2	2	0	1	gene			0		0
CAPZA1	2	2	0	1	gene			0	0	0
FAM102B	3	3	0	1	gene			0	0	0
ST3GAL3	3	3	0	1	gene			0	0	0
IGSF21	1	1	0	1	gene			0
AL034397.3	3	3	0	1	gene			0	0	0
TRPM2	2	2	0	1	gene			0		0
DNAJC5	2	2	0	1	gene			0	0
RASSF2	3	3	0	1	gene			0	0	0
DNM2	2	2	0	1	gene			0	0
MYO1F	3	3	0	1	gene			0	0	0
COX10-AS1	3	3	0	1	gene			0	0	0
RAP1GAP2	2	2	0	1	gene			0		0
ITGAM	2	2	0	1	gene			0	0	0
CIITA	3	3	0	1	gene			0	0	0
TBC1D2B	4	4	0	1	gene			0	0	0
MTMR10	2	2	0	1	gene			0	0	0
TRAF3	3	3	0	1	gene			0	0	0
CEP128	2	2	0	1	gene			0		0
BAZ1A	3	3	0	1	gene			0	0	0
DNAJC3	1	1	0	1	gene			0
ATP2A2	2	2	0	1	gene			0		0
CMKLR1	5	5	0	1	gene			0	0	0
AC025569.1	3	3	0	1	gene			0	0	0
LRP1	1	1	0	1	gene			0
DDX10	44	44	0	1	gene			0	0	0
CTSC	2	2	0	1	gene			0		0
SLCO2B1	1	1	0	1	gene			0
CELF1	1	1	0	1	gene			0
ARMH3	2	2	0	1	gene			0		0
PALD1	2	2	0	1	gene			0	0
TGFBR1	2	2	0	2	gene			0	0
TUT7	2	2	0	1	gene			0	0
PIP5K1B	3	3	0	1	gene			0	0	0
MTAP	3	3	0	1	gene			0	0	0
PDE7A	1	1	0	1	gene			0
CARD11	3	3	0	1	gene			0	0	0
TRMT11	1	1	0	1	gene			0
SEC63	3	3	0	1	gene			0	0
RNGTT	1	1	0	1	gene			0
AL353138.1	1	1	0	1	gene			0
RNF144B	2	2	0	1	gene			0		0
DTNBP1	3	3	0	1	gene			0	0	0
LCP2	10	10	0	1	gene			0	0	0
AC104123.1	2	2	0	1	gene			0	0	0
S100Z	3	3	0	1	gene			0	0	0
NDUFAF2	2	2	0	1	gene			0	0
SEC24D	13	13	0	1	gene			0	0
CAMK2D	1	1	0	1	gene			0
RBM47	3	3	0	1	gene			0	0	0
BOD1L1	1	1	0	1	gene			0
ATP13A3	2	2	0	2	gene			0	0
CCNL1	2	2	0	1	gene			0	0	0
GOLGB1	3	3	0	1	gene			0	0	0
INPP5D	2	2	0	1	gene			0		0
SP140	2	2	0	1	gene			0	0
ARPC2	2	2	0	1	gene			0	0
PMS1	3	3	0	1	gene			0	0	0
GPD2	1	1	0	1	gene			0
AL392172.2	2	2	0	1	gene			0		0
CTSS	2	2	0	1	gene			0	0	0
HS2ST1	2	2	0	1	gene			0		0
KLF3	13	0	13	1	TF			9	3	1
ZNF721	11	0	11	1	TF			7	2	3
BBX	4	0	4	1	TF			3		1
UBP1	11	0	11	1	TF			2	2	7
ZEB2	2	0	2	1	TF			2
CCNT2	18	2	16	1	TF			1	11	4
UGP2	4	0	4	1	TF			1	4	1
DNMT3A	18	3	15	1	TF			6	3	7
TSNAX	11	0	11	1	TF			5	2	5
H3F3A	10	0	10	1	TF			2	7	2
THRAP3	29	1	28	1	TF			12	14	5
MAPK1	17	0	17	1	TF			7	8	3
KCNK13	3	3	0	1	gene			0		0
RUNX1	25	2	23	1	TF			10	12	1
NRIP1	34	1	33	1	TF			10	20	5
NFATC2	140	32	108	1	TF			6	5	100
ZNF83	12	0	12	1	TF			9	2	1
ZNF780B	11	0	11	1	TF			8	2	2
GATAD2A	25	1	24	1	TF			5	18	1
PELI2	2	2	0	1	gene			0
P2RY12	3	3	0	1	gene			0	0	0
ZNF562	3	0	3	1	TF			1	1	1
SAFB	3	0	3	1	TF			2	1	1
LINC01094	3	3	0	1	gene			0		0
ZNF407	17	0	17	1	TF			11	5	2
ZNF532	4	0	4	1	TF			3	2
SETBP1	6	1	5	1	TF			1	3	1
STAT5B	7	0	7	1	TF			4	2	2
BANP	9	0	9	1	TF			5	3	3
TNKS2	2	2	0	1	gene			0	0	0
LINC01578	1	1	0	1	gene			0
AFTPH	1	1	0	1	gene			0	0	0
CD53	13	13	0	1	gene			0	0	0
WDR26	1	1	0	1	gene			0	0	0
PTBP3	4	4	0	1	gene			0	0	0
HNRNPH1	1	1	0	1	gene			0		0
MAP2K1	2	2	0	1	gene			0	0	0
EPS15	2	2	0	1	gene			0	0	0
LNPEP	1	1	0	1	gene			0	0	0
MAN1A1	2	2	0	1	gene			0	0	0
IL10RA	2	2	0	1	gene			0	0	0
PIK3C2A	2	2	0	1	gene			0	0	0
SMAD4	6	1	5	1	TF			3	1	2
PHTF2	1	1	0	1	gene			0	0
NAP1L1	16	1	15	1	TF			15
MDM2	21	1	20	1	TF			17		4
IREB2	1	1	0	1	gene			0		0
HEATR5B	2	2	0	1	gene			0		0
SSH1	4	4	0	1	gene			0	0	0
AKAP10	1	1	0	1	gene			0
APAF1	2	2	0	1	gene			0	0	0
GPR155	2	2	0	1	gene			0	0	0
RCBTB2	2	2	0	1	gene			0	0	0
OGT	1	1	0	1	gene			0	0	0
HUWE1	1	1	0	1	gene			0
SAT1	1	1	0	1	gene			0		0
ARHGAP6	2	2	0	1	gene			0		0
MTMR3	2	2	0	1	gene			0	0	0
RPL13A	4	4	0	2	gene			0	0	0
RPS28	1	1	0	1	gene			0
VAPA	1	1	0	1	gene			0
SEC14L1	1	1	0	1	gene			0
GNA13	2	2	0	1	gene			0	0	0
CDC27	2	2	0	1	gene			0	0	0
TVP23C	2	2	0	1	gene			0	0	0
ZFHX3	18	1	17	1	TF			8	3	6
HERPUD1	1	1	0	1	gene			0	0	0
MEF2A	26	2	24	1	TF			9	3	13
RPLP1	1	1	0	1	gene			0
RNF111	2	2	0	1	gene			0	0	0
DMXL2	1	1	0	1	gene			0	0	0
ATP8B4	2	2	0	1	gene			0	0	0
B2M	1	1	0	1	gene			0
RCOR1	12	2	10	1	TF			7	2	2
FBXO34	2	2	0	1	gene			0	0	0
SCFD1	2	2	0	1	gene			0		0
TM9SF2	1	1	0	1	gene			0	0	0
LRCH1	2	2	0	1	gene			0	0	0
GIT2	18	1	17	1	TF			10	5	4
SLC38A2	2	2	0	1	gene			0	0	0
CLEC7A	1	1	0	1	gene			0	0	0
CUL5	1	1	0	1	gene			0	0	0
SF1	23	2	21	1	TF			12	3	6
MS4A7	1	1	0	1	gene			0	0	0
LRMDA	1	1	0	1	gene			0	0	0
ZNF438	20	1	19	1	TF			7	8	4
CELF2	2	2	0	1	gene			0		0
TASOR2	2	2	0	1	gene			0		0
RAPGEF1	1	1	0	1	gene			0	0
FAM120A	1	1	0	1	gene			0		0
APBA1	2	2	0	1	gene			0	0	0
RIC1	2	2	0	1	gene			0	0	0
DOCK8	1	1	0	1	gene			0		0
EFR3A	2	2	0	2	gene			0	0	0
UBE2W	1	1	0	1	gene			0
ADAM28	1	1	0	1	gene			0		0
MSR1	1	1	0	1	gene			0		0
CAPZA2	3	3	0	1	gene			0	0	0
SKAP2	1	1	0	1	gene			0	0	0
SDK1	1	1	0	1	gene			0
TAB2	1	1	0	1	gene			0
PHACTR2	1	1	0	1	gene			0
EPB41L2	1	1	0	1	gene			0		0
ATG5	1	1	0	1	gene			0	0
RUNX2	11	2	9	1	TF			5	4	1
SERPINB6	2	2	0	1	gene			0	0	0
FBXW11	2	2	0	1	gene			0		0
RNF145	2	2	0	1	gene			0		0
UBE2D2	2	2	0	1	gene			0	0	0
SNX24	1	1	0	1	gene			0	0	0
PJA2	2	2	0	1	gene			0	0	0
MEF2C	8	1	7	1	TF			3	2	2
ARL15	1	1	0	1	gene			0		0
MAML3	2	2	0	1	gene			0		0
SEC24B	1	1	0	1	gene			0	0	0
MFSD1	1	1	0	1	gene			0	0	0
MBNL1	1	1	0	1	gene			0
ZNF654	11	2	9	1	TF			5	2	3
FOXP1	6	1	5	1	TF			3	1	1
PDCD6IP	1	1	0	1	gene			0
CMTM7	2	2	0	1	gene			0	0	0
PIKFYVE	1	1	0	1	gene			0	0	0
DNAJC10	1	1	0	1	gene			0	0
ATF2	17	2	15	1	TF			7	3	5
PRPF40A	2	2	0	1	gene			0	0	0
ARHGAP15	2	2	0	1	gene			0	0	0
ACTR3	2	2	0	2	gene			0	0	0
RANBP2	2	2	0	2	gene			0	0	0
ACTR2	3	3	0	1	gene			0	0	0
REL	12	2	10	1	TF			1	6	3
RAB3GAP2	2	2	0	1	gene			0	0	0
SRGAP2	2	2	0	1	gene			0	0	0
CDC73	2	2	0	1	gene			0	0	0
EDEM3	2	2	0	1	gene			0	0	0
SUCO	1	1	0	1	gene			0	0
NOTCH2	2	2	0	1	gene			0	0	0
FNBP1L	2	2	0	1	gene			0	0	0
IFI44	1	1	0	1	gene			0
MIER1	1	1	0	1	gene			0	0	0
ALG13	5	5	0	1	gene			0	0	0
ACSL4	2	2	0	1	gene			0		0
DIAPH2	1	1	0	1	gene			0		0
VSIG4	1	1	0	1	gene			0		0
GPR34	2	2	0	1	gene			0	0	0
SH3KBP1	1	1	0	1	gene			0	0	0
TMSB4X	7	7	0	2	gene			0		0
CSF2RA	1	1	0	1	gene			0	0	0
GNAS	1	1	0	1	gene			0
NCOA3	1	1	0	1	gene			0
SAMHD1	2	2	0	2	gene			0	0	0
PHF20	2	2	0	1	gene			0	0	0
AXL	1	1	0	1	gene			0	0	0
HNRNPM	3	3	0	1	gene			0	0	0
ME2	3	3	0	1	gene			0	0	0
TRAPPC8	2	2	0	1	gene			0	0	0
RAB31	2	2	0	1	gene			0		0
TBC1D16	2	2	0	1	gene			0	0	0
TANC2	1	1	0	1	gene			0
MBTD1	2	2	0	1	gene			0	0	0
FBXL20	2	2	0	1	gene			0		0
SSH2	1	1	0	1	gene			0
PIK3R5	1	1	0	1	gene			0
NLRP1	2	2	0	1	gene			0		0
ADGRG1	6	6	0	1	gene			0	0	0
FUS	2	2	0	1	gene			0	0	0
ANP32A	2	2	0	1	gene			0	0	0
AC066613.2	2	2	0	1	gene			0	0	0
TRPM7	2	2	0	1	gene			0	0	0
SNAP23	2	2	0	1	gene			0	0	0
GANC	2	2	0	1	gene			0		0
SEL1L	4	4	0	1	gene			0	0	0
GPATCH2L	1	1	0	1	gene			0	0	0
ARID4A	2	2	0	1	gene			0	0	0
PYGL	2	2	0	2	gene			0	0
SOS2	2	2	0	1	gene			0	0	0
MIA2	2	2	0	1	gene			0	0	0
TNFSF13B	1	1	0	1	gene			0	0	0
ABCC4	1	1	0	1	gene			0
DLEU1	1	1	0	1	gene			0
EPSTI1	1	1	0	1	gene			0		0
PAN3	1	1	0	1	gene			0	0	0
PARP4	1	1	0	1	gene			0	0	0
ATP2B1	1	1	0	1	gene			0
CPSF6	1	1	0	1	gene			0	0	0
CPM	1	1	0	1	gene			0
IRAK3	2	2	0	1	gene			0		0
TMBIM4	1	1	0	1	gene			0	0	0
SRGAP1	1	1	0	1	gene			0
SLC11A2	1	1	0	1	gene			0	0	0
LRRK2	1	1	0	1	gene			0	0	0
RESF1	1	1	0	1	gene			0	0	0
C2CD5	1	1	0	1	gene			0
CLEC2D	1	1	0	1	gene			0	0	0
CD163	3	3	0	2	gene			0	0	0
CD163L1	1	1	0	1	gene			0		0
SORL1	1	1	0	1	gene			0		0
EMSY	2	2	0	1	gene			0		0
PDE3B	2	2	0	1	gene			0		0
AMPD3	1	1	0	1	gene			0	0	0
RGS10	2	2	0	1	gene			0	0	0
NHLRC2	2	2	0	1	gene			0	0	0
VTI1A	1	1	0	1	gene			0
PDCD4	2	2	0	1	gene			0		0
EXOC6	2	2	0	1	gene			0	0	0
LINC01374	2	2	0	1	gene			0		0
KCNMA1	2	2	0	1	gene			0		0
ANAPC16	2	2	0	1	gene			0	0	0
SRGN	1	1	0	1	gene			0		0
LNCAROD	1	1	0	1	gene			0		0
NRP1	2	2	0	1	gene			0		0
APBB1IP	1	1	0	1	gene			0		0
FRMD4A	1	1	0	1	gene			0
USP6NL	1	1	0	1	gene			0
SFMBT2	1	1	0	1	gene			0
LARP4B	2	2	0	1	gene			0		0
STRBP	1	1	0	1	gene			0	0
RABGAP1	1	1	0	1	gene			0
ZNF618	2	2	0	1	gene			0	0	0
PGM5	2	2	0	1	gene			0	0	0
DENND4C	1	1	0	1	gene			0	0	0
AC079015.1	2	2	0	1	gene			0		0
KHDRBS3	2	2	0	1	gene			0		0
PHF20L1	2	2	0	1	gene			0	0	0
DEPTOR	2	2	0	1	gene			0	0	0
OXR1	2	2	0	1	gene			0		0
NSD3	1	1	0	1	gene			0
ATP6V1B2	1	1	0	1	gene			0	0	0
CSGALNACT1	1	1	0	1	gene			0		0
MICU3	2	2	0	1	gene			0	0	0
DNAJB6	2	2	0	1	gene			0	0	0
UBE3C	3	3	0	1	gene			0	0	0
DENND11	2	2	0	1	gene			0	0	0
TBXAS1	2	2	0	1	gene			0		0
CPED1	2	2	0	1	gene			0	0	0
AOAH	2	2	0	1	gene			0	0	0
TAX1BP1	1	1	0	1	gene			0	0
RNASET2	2	2	0	1	gene			0		0
UTRN	2	2	0	1	gene			0	0	0
ARHGAP18	1	1	0	1	gene			0		0
MFSD4B	1	1	0	1	gene			0		0
FBXL4	2	2	0	1	gene			0	0	0
FAM135A	1	1	0	1	gene			0
PRIM2	1	1	0	1	gene			0	0	0
BICRAL	2	2	0	1	gene			0	0	0
FKBP5	1	1	0	1	gene			0		0
HAVCR2	2	2	0	1	gene			0	0	0
NDFIP1	1	1	0	1	gene			0
IQGAP2	18	18	0	1	gene			0	0	0
FCHO2	1	1	0	1	gene			0	0
PIK3R1	1	1	0	1	gene			0
IL6ST	1	1	0	1	gene			0
SLC38A9	2	2	0	1	gene			0	0	0
FYB1	1	1	0	1	gene			0	0	0
FAM149A	2	2	0	1	gene			0	0	0
ACSL1	2	2	0	2	gene			0	0
KLHL2	2	2	0	1	gene			0		0
TBC1D9	2	2	0	1	gene			0	0	0
USP53	1	1	0	1	gene			0
KLHL8	2	2	0	1	gene			0	0	0
ARHGAP24	2	2	0	1	gene			0		0
BMP2K	1	1	0	1	gene			0	0	0
CNOT6L	2	2	0	1	gene			0	0	0
YTHDC1	1	1	0	1	gene			0		0
LINC02232	1	1	0	1	gene			0
CHIC2	1	1	0	1	gene			0	0	0
RGS12	2	2	0	1	gene			0	0	0
CCDC50	1	1	0	1	gene			0
P3H2	2	2	0	1	gene			0	0	0
KLHL6	1	1	0	1	gene			0	0	0
TTC14	1	1	0	1	gene			0	0	0
HPS3	2	2	0	1	gene			0	0	0
RASA2	1	1	0	1	gene			0
RYK	1	1	0	1	gene			0	0	0
DNAJC13	1	1	0	1	gene			0		0
HSPBAP1	1	1	0	1	gene			0	0	0
PARP14	10	10	0	1	gene			0	0	0
CBLB	1	1	0	1	gene			0	0	0
ST3GAL6	2	2	0	1	gene			0	0	0
CMC1	2	2	0	1	gene			0	0	0
SLC4A7	1	1	0	1	gene			0	0	0
ITPR1	1	1	0	1	gene			0
RAPH1	2	2	0	1	gene			0	0	0
CFLAR	1	1	0	1	gene			0	0
CD302	2	2	0	1	gene			0	0	0
DARS	1	1	0	1	gene			0	0	0
SLC35F5	1	1	0	1	gene			0	0	0
MERTK	1	1	0	1	gene			0	0
GCC2	2	2	0	1	gene			0	0	0
MGAT4A	1	1	0	1	gene			0	0
TET3	2	2	0	1	gene			0		0
LINC02245	1	1	0	1	gene			0		0
SERTAD2	2	2	0	1	gene			0	0	0
AC012368.1	2	2	0	1	gene			0		0
XPO1	1	1	0	1	gene			0	0
PPP1R21	1	1	0	1	gene			0
RHOQ	2	2	0	1	gene			0	0	0
SLC8A1	1	1	0	1	gene			0		0
FEZ2	2	2	0	1	gene			0	0	0
ADAM17	2	2	0	1	gene			0	0	0
CEP170	1	1	0	1	gene			0
PCNX2	1	1	0	1	gene			0	0
GALNT2	1	1	0	1	gene			0		0
AIDA	2	2	0	1	gene			0	0	0
NSL1	2	2	0	1	gene			0	0	0
MIR29B2CHG	2	2	0	1	gene			0	0	0
XPR1	1	1	0	1	gene			0
RASAL2	1	1	0	1	gene			0	0	0
RCSD1	1	1	0	1	gene			0
FCGR2A	3	3	0	1	gene			0	0	0
CD84	1	1	0	1	gene			0	0	0
SNX27	1	1	0	1	gene			0	0	0
TXNIP	1	1	0	1	gene			0
SRGAP2B	2	2	0	1	gene			0		0
CTTNBP2NL	9	9	0	1	gene			0	0	0
DRAM2	2	2	0	1	gene			0	0	0
SLC30A7	2	2	0	1	gene			0	0	0
PKN2	2	2	0	1	gene			0		0
IFI44L	1	1	0	1	gene			0		0
USP33	1	1	0	1	gene			0	0	0
LEPR	2	2	0	1	gene			0		0
FGGY	1	1	0	1	gene			0	0	0
GPBP1L1	2	2	0	1	gene			0	0	0
CSF3R	2	2	0	1	gene			0	0	0
TNFRSF1B	1	1	0	1	gene			0	0
SKI	7	7	0	1	gene			0	0	0
TCF12	3	0	3	1	TF			1	2
ZBTB1	9	0	9	1	TF			4	1	4
RB1	23	2	21	1	TF			4	16	2
SUPT20H	7	0	7	1	TF			1	4	2
MLXIP	10	1	9	1	TF			1	7	1
KDM2B	5	0	5	1	TF			4	1	1
NR2C1	4	0	4	1	TF			1		3
AEBP2	16	2	14	1	TF			7	4	3
ETV6	16	0	16	1	TF			2	13	1
ZBTB44	10	0	10	1	TF			7	2	3
FLI1	13	2	11	1	TF			8	3	1
ZBTB16	4	1	3	1	TF			3
SWAP70	46	46	0	1	gene			0	0	0
STAG2	2	2	0	1	gene			0
EED	21	1	20	1	TF			14	6	4
SPI1	10	0	10	1	TF			1	7	2
PRDM11	7	0	7	1	TF			3	1	3
LMO2	12	0	12	1	TF			5	7
HNRNPH3	17	0	17	1	TF			11	4	3
SIRT1	7	0	7	1	TF			6		1
ZNF33A	16	2	14	1	TF			10	2	2
ZEB1	13	0	13	1	TF			4	4	5
KLF6	11	0	11	1	TF			6	4	1
PBX3	7	1	6	1	TF			2	4	2
HSPA5	208	16	192	2	TF			1	192
RPL35	16	2	14	2	TF			1	2	11
CHPT1	1	1	0	1	gene			0
HDAC9	1	1	0	1	gene			0
CYB5R4	2	2	0	1	gene			0		0
KDM4C	1	0	1	1	TF			1
MS4A6A	86	86	0	1	gene			0		0
KDM7A	14	2	12	1	TF			10	2	1
CREB3L2	17	1	16	1	TF			11	5	1
TFEC	13	0	13	1	TF			2	8	4
FOXP2	25	1	24	1	TF			16	7	3
MLXIPL	7	0	7	1	TF			1	6
HMGN3	5	0	5	1	TF			3	1	2
PPP6R2	3	3	0	1	gene			0	0	0
LIMK2	1	1	0	1	gene			0
IL17RA	106	106	0	1	gene			0	0	0
BACH1	19	3	16	1	TF			5	6	5
HCK	95	95	0	1	gene			0	0	0
TGFB1	1	1	0	1	gene			0
RUBCNL	19	19	0	1	gene			0	0	0
HSP90B1	1	1	0	1	gene			0
BCAT1	8	8	0	1	gene			0	0	0
PTPRE	2	2	0	1	gene			0		0
UGCG	2	2	0	1	gene			0		0
PUM3	9	2	7	1	TF			3		4
PABPC1	7	7	0	2	gene			0		0
UBXN2B	2	2	0	1	gene			0	0	0
IGF2R	2	2	0	1	gene			0	0
SYTL3	2	2	0	1	gene			0	0
IPCEF1	2	2	0	1	gene			0		0
TMEM131L	3	3	0	1	gene			0	0	0
ST6GAL1	2	2	0	1	gene			0	0
MTRNR2L12	2	2	0	1	gene			0		0
ITGA9	2	2	0	2	gene			0	0
SH3RF3	2	2	0	2	gene			0	0
NCK2	2	2	0	2	gene			0	0
NIBAN1	3	3	0	1	gene			0	0	0
GNB1	1	1	0	1	gene			0
CANX	11	1	10	1	TF			1	4	6
CREBRF	8	1	7	1	TF			4	1	3
LARP1	7	0	7	1	TF			1	6	2
COMMD10	1	1	0	1	gene			0
USP9X	3	3	0	1	gene			0	0	0
KCTD12	5	5	0	2	gene			0	0	0
AC011586.2	1	1	0	1	gene			0
STT3B	3	3	0	1	gene			0	0	0
COTL1	3	3	0	1	gene			0	0	0
ERP44	6	6	0	1	gene			0	0	0
EXOC2	3	3	0	1	gene			0	0	0
AC008691.1	3	3	0	1	gene			0	0	0
MKNK1	3	3	0	1	gene			0		0
LAPTM5	19	19	0	1	gene			0	0	0
CHD1	18	1	17	1	TF			16	1
XRCC4	18	3	15	1	TF			6	5	4
SMARCA5	2	0	2	1	TF			1		1
NFKB1	9	2	7	1	TF			3		4
HNRNPD	16	1	15	1	TF			9	6	2
CLOCK	12	2	10	1	TF			2	6	2
RBPJ	2	0	2	1	TF			2
MXD4	12	0	12	1	TF			9	1	3
IL18	14	14	0	1	gene			0	0	0
ZNF718	15	2	13	1	TF			8	1	4
ZXDC	7	0	7	1	TF			3	3	1
C22orf34	9	9	0	1	gene			0		0
LPIN2	16	16	0	1	gene			0	0	0
RNF213	4	4	0	4	gene			0
HCLS1	11	0	11	1	TF			7	4	2
NR2C2	12	2	10	1	TF			6	1	4
PACSIN2	7	7	0	1	gene			0		0
VOPP1	7	7	0	1	gene			0		0
SP100	27	2	25	1	TF			10	8	9
CREB1	13	2	11	1	TF			7	3	1
CARF	2	0	2	1	TF			1		1
CLK1	10	1	9	1	TF			5	3	3
SP3	13	2	11	1	TF			6	3	2
CERS6	18	3	15	1	TF			5	5	5
SYT17	3	3	0	1	gene			0	0	0
KCNQ1	3	3	0	1	gene			0	0	0
TM9SF3	2	2	0	1	gene			0	0	0
EIF3H	4	4	0	1	gene			0	0	0
PRKDC	2	2	0	1	gene			0		0
FGD2	144	144	0	1	gene			0	0	0
TCERG1	2	2	0	1	gene			0		0
IQCB1	3	3	0	1	gene			0	0	0
XRN2	21	3	18	1	TF			1	16	1
POU2F2	42	6	36	1	TF			5	27	4
IRF8	17	1	16	1	TF			6	7	3
IL4R	26	26	0	1	gene			0	0
NUAK1	17	3	14	1	TF			8	3	3
FAM53B	18	18	0	1	gene			0
TSPAN14	13	13	0	1	gene			0		0
PAG1	2	2	0	2	gene			0	0
CUL1	2	2	0	1	gene			0		0
IKZF1	14	2	12	1	TF			4	5	3
PPARD	58	12	46	1	TF			40	7	1
SERPINB9	9	9	0	1	gene			0		0
BASP1	2	2	0	1	gene			0	0
ARL5A	24	24	0	1	gene			0		0
PRKD3	31	31	0	1	gene			0	0	0
ABL2	4	4	0	1	gene			0	0	0
FCGR3A	38	38	0	1	gene			0	0	0
RPS8	10	10	0	1	gene			0	0	0
C1QB	6	6	0	2	gene			0	0	0
RBMS1	52	7	45	1	TF			37	4	5
TMEM65	39	39	0	1	gene			0
ZBTB37	3	0	3	1	TF			1	1	1
POU2F1	5	0	5	1	TF			4		1
SMURF2	59	59	0	1	gene			0		0
ARNT	20	0	20	1	TF			11	9	1
CNTRL	33	33	0	1	gene			0
MTF2	10	1	9	1	TF			6	2	1
HIVEP3	11	0	11	1	TF			1	10
RAD51B	2	2	0	1	gene			0		0
RNASEH2B	3	3	0	1	gene			0	0	0
DLEU2	1	1	0	1	gene			0
GRAMD1B	32	32	0	1	gene			0
ARHGAP22	1	1	0	1	gene			0
BNC2	23	2	21	1	TF			13	1	11
CTTNBP2	1	1	0	1	gene			0
IFNGR1	2	2	0	1	gene			0		0
AFF1	2	2	0	1	gene			0		0
SPOPL	4	4	0	1	gene			0	0	0
RCOR3	2	2	0	1	gene			0		0
SMAP2	25	1	24	1	TF			18	2	5
GPRIN3	64	64	0	1	gene			0		0
LPAR6	62	62	0	1	gene			0
LRRC8C	52	52	0	1	gene			0
IL13RA1	89	89	0	1	gene			0
MIS18BP1	93	93	0	1	gene			0	0
TBC1D4	105	105	0	1	gene			0
PIK3AP1	62	62	0	1	gene			0	0	0
HP1BP3	1	0	1	1	TF			1		1
UNC80	1	1	0	3	gene		0
MFAP3L	35	35	0	3	gene		0
AK3	14	14	0	3	gene		0
PAFAH1B1	19	19	0	3	gene		0
EPS15L1	14	14	0	3	gene		0
CD47	20	20	0	3	gene		0
INTU	42	42	0	3	gene		0
CWC27	1	1	0	3	gene		0
ATE1	4	4	0	3	gene		0
SPART	2	2	0	3	gene		0
HERC1	18	18	0	3	gene		0
LARGE1	22	22	0	3	gene		0
ENO1	13	1	12	3	TF		8		4
PPP1CB	14	14	0	3	gene		0		0
DCUN1D4	14	14	0	3	gene		0
CAST	21	21	0	3	gene		0
AEBP1	33	8	25	3	TF		25
NUMB	48	48	0	3	gene		0
KCTD3	12	12	0	3	gene		0
LYST	7	7	0	3	gene		0	0		0
RAB7A	47	3	44	3	TF		43		1
CLDN11	3	3	0	3	gene		0
HSPA1A	1	1	0	3	gene		0
SULF1	4	4	0	3	gene		0
GBF1	9	9	0	3	gene		0	0
SMG1	9	9	0	3	gene		0
TEX2	2	2	0	3	gene		0
RLF	16	1	15	3	TF		7	8
ATXN7L1	10	10	0	3	gene		0	0	0	0
CTIF	32	32	0	3	gene		0
KAT6B	26	26	0	3	gene		0	0		0
IFI16	37	5	32	3	TF		24	3	3	3
RHOB	2	2	0	3	gene		0
TNS1	3	3	0	3	gene		0
MTHFD1L	2	2	0	3	gene		0	0
COL27A1	1	1	0	3	gene		0
RALGDS	2	2	0	3	gene		0
NUTM2B-AS1	3	3	0	3	gene		0		0
SUSD6	2	2	0	2	gene		0		0
RASL12	4	4	0	3	gene		0
C3	1	1	0	3	gene		0
MRTFA	2	2	0	3	gene		0	0
PLXNA2	7	7	0	3	gene		0
SCLT1	10	10	0	3	gene		0
SPARC	6	6	0	3	gene		0
USP3	8	8	0	3	gene		0
PPM1B	7	7	0	3	gene		0
MAT2A	2	2	0	3	gene		0
CHN1	5	5	0	3	gene		0
UBE2E3	8	8	0	3	gene		0	0	0	0
LRRFIP2	3	3	0	3	gene		0
PSD2	21	21	0	3	gene		0
ANKRD36C	6	6	0	3	gene		0
EPC2	2	2	0	3	gene		0
GNA12	4	4	0	3	gene		0
DPY19L1	5	5	0	3	gene		0
RABGEF1	5	5	0	3	gene		0
NDRG1	3	3	0	3	gene		0
PRRC2B	1	1	0	3	gene		0
ARID5B	14	2	12	3	TF		12
CPXM2	2	2	0	3	gene		0
TTC7B	1	1	0	3	gene		0
ZNF708	28	2	26	3	TF		26
GPI	8	8	0	3	gene		0
DDR2	2	2	0	3	gene		0
ACBD6	2	2	0	3	gene		0
NEK11	2	2	0	3	gene		0
ZNF827	13	13	0	3	gene		0
DMXL1	6	6	0	3	gene		0
UBR2	19	19	0	3	gene		0
PHF3	4	4	0	3	gene		0	0
PTEN	4	4	0	3	gene		0	0	0	0
MNAT1	10	10	0	3	gene		0
BBS2	3	3	0	3	gene		0
KAT2B	4	0	4	3	TF		4
CTNNB1	27	2	25	1	TF		7	9	6	3
ADCY1	7	7	0	3	gene		0
TGFBR3	2	2	0	3	gene		0
GALNT15	1	1	0	3	gene		0
MAP3K13	1	1	0	3	gene		0
MASP1	1	1	0	3	gene		0
HNRNPDL	2	2	0	3	gene		0
AVL9	2	2	0	3	gene		0
HSPB1	1	1	0	3	gene		0
INTS10	2	2	0	3	gene		0
HIPK3	5	5	0	3	gene		0
DICER1	3	3	0	3	gene		0
CHSY1	2	2	0	3	gene		0			0
GPT2	5	5	0	3	gene		0
CMIP	5	5	0	3	gene		0	0
MINK1	1	1	0	3	gene		0
NTN1	2	2	0	3	gene		0
SLC13A3	2	2	0	3	gene		0
ADRA1A	2	2	0	3	gene		0
IFT88	11	11	0	3	gene		0
USP32	2	2	0	3	gene		0
DHX36	6	0	6	3	TF		6
RSRP1	2	2	0	3	gene		0
AL513166.1	1	1	0	3	gene		0
RPAP2	2	2	0	3	gene		0
TLK1	3	3	0	3	gene		0
TENM3	1	1	0	3	gene		0
FGF1	2	2	0	3	gene		0
ZKSCAN1	13	1	12	3	TF		12
OLMALINC	2	2	0	3	gene		0
ARRB1	4	4	0	3	gene		0	0	0	0
CEP126	1	1	0	3	gene		0
TPM1	1	1	0	3	gene		0
MID1	1	1	0	3	gene		0
PUM1	1	1	0	3	gene		0
PATJ	1	1	0	3	gene		0
ABI2	1	1	0	3	gene		0
SCFD2	2	2	0	3	gene		0
HERC3	2	2	0	3	gene		0	0
GABBR1	1	1	0	3	gene		0
LRRC1	3	3	0	3	gene		0
SNAP91	1	1	0	3	gene		0
DSE	2	2	0	2	gene		0		0
FAM120B	2	2	0	3	gene		0	0
MVB12B	1	1	0	3	gene		0
SPPL3	5	5	0	3	gene		0
NIN	2	2	0	3	gene		0			0
FBN1	3	3	0	3	gene		0
IQCK	1	1	0	3	gene		0
SPECC1	1	1	0	3	gene		0
KIF16B	3	3	0	1	gene		0	0		0
ADNP	3	1	2	3	TF		2
SLC15A2	9	9	0	3	gene		0	0	0	0
KIAA0319	3	3	0	3	gene		0
ADAM22	3	3	0	3	gene		0
PRKAG2	2	2	0	3	gene		0
SHPRH	7	7	0	3	gene		0
AFF4	9	1	8	3	TF		8
KCNIP1	33	2	31	1	TF		10	7	13	1
C3orf70	2	2	0	3	gene		0
BCLAF1	4	0	4	3	TF		4
TOM1L2	3	3	0	3	gene		0
F3	1	1	0	3	gene		0
RFTN1	1	1	0	3	gene		0
PLSCR1	2	2	0	3	gene		0	0		0
FAM20C	1	1	0	3	gene		0
PVT1	4	4	0	2	gene		0	0	0
DAB2IP	1	1	0	3	gene		0
MED27	2	2	0	3	gene		0
UBASH3B	3	3	0	1	gene		0	0		0
PKNOX2	21	1	20	3	TF		20
PITPNM2	2	2	0	3	gene		0
MYO1E	1	1	0	3	gene		0
CORO2B	1	1	0	3	gene		0
ITPKC	1	1	0	3	gene		0
CABIN1	1	1	0	3	gene		0
CD99	1	1	0	3	gene		0
FRMPD3	2	2	0	3	gene		0
MSRA	5	0	5	3	TF		5
HMBOX1	4	0	4	3	TF		4
CEBPD	8	1	7	1	TF		2	3	1	4
KIAA0930	2	2	0	3	gene		0
UBC	1	1	0	3	gene		0
PTPN9	1	1	0	3	gene		0
PAXBP1	20	3	17	3	TF		17
MGLL	1	1	0	3	gene		0
KLHL24	3	3	0	3	gene		0	0
PREP	2	2	0	3	gene		0
AC015983.2	1	1	0	3	gene		0
UBE2H	1	1	0	3	gene		0
LRP6	2	2	0	3	gene		0
SLCO1C1	1	1	0	3	gene		0
AC007262.2	12	12	0	1	gene		0	0
PPM1E	1	1	0	3	gene		0
SLX4IP	3	3	0	1	gene		0	0	0	0
MAGED1	1	1	0	3	gene		0
ERI3	1	1	0	3	gene		0
GPSM2	1	1	0	3	gene		0
LYPLAL1	2	2	0	3	gene		0	0	0	0
ICA1L	1	1	0	3	gene		0
SENP7	1	1	0	3	gene		0
RAB28	1	1	0	3	gene		0
CBR4	3	3	0	1	gene		0	0	0	0
LINC01184	3	3	0	3	gene		0
TBC1D32	1	1	0	3	gene		0
PCLO	1	1	0	3	gene		0
CNOT4	22	1	21	3	TF		21
FOCAD	1	1	0	3	gene		0
RNF38	1	1	0	3	gene		0
WDR11	1	1	0	3	gene		0
YAF2	2	2	0	3	gene		0	0
ZDHHC17	2	2	0	3	gene		0		0
NUBPL	1	1	0	3	gene		0
PAPOLA	3	3	0	1	gene		0	0
MIRLET7BHG	1	1	0	3	gene		0
ARMCX4	1	1	0	3	gene		0
MTM1	1	1	0	3	gene		0
PLEKHA6	1	1	0	3	gene		0
FAM171B	1	1	0	3	gene		0
RHBDD1	4	4	0	3	gene		0
GALNT7	1	1	0	3	gene		0
GCLC	2	2	0	3	gene		0			0
LMBRD1	1	1	0	3	gene		0
WDR27	2	2	0	3	gene		0
GLCCI1	3	3	0	1	gene		0	0	0	0
PCMTD1	2	2	0	3	gene		0	0	0	0
CYP7B1	1	1	0	3	gene		0
CNNM2	2	2	0	3	gene		0			0
NAP1L4	1	1	0	3	gene		0
LRP4	1	1	0	3	gene		0
SESN3	3	3	0	1	gene		0	0	0	0
RIMKLB	1	1	0	3	gene		0
APPL2	36	36	0	1	gene		0	0
MIPOL1	2	2	0	3	gene		0
HACD3	1	1	0	3	gene		0
UQCRC2	1	1	0	3	gene		0
MIB1	7	7	0	3	gene		0	0	0
GALNT1	3	3	0	1	gene		0	0	0
ARHGAP35	38	3	35	3	TF		22	8	4	2
PRKX	1	1	0	3	gene		0
SPEN	3	3	0	1	gene		0		0	0
NEK7	1	1	0	3	gene		0
MARK1	1	1	0	3	gene		0
ATAD2B	1	1	0	3	gene		0
ASXL2	5	5	0	1	gene		0	0	0	0
INPP4A	5	5	0	1	gene		0	0	0	0
RAB3GAP1	2	2	0	3	gene		0
UPP2	1	1	0	3	gene		0
ANKRD44	2	2	0	3	gene		0	0		0
RAP1GDS1	3	3	0	3	gene		0
TTC37	1	1	0	3	gene		0
HSD17B4	2	2	0	3	gene		0	0	0
MIR3936HG	1	1	0	3	gene		0
MAGI2-AS3	1	1	0	3	gene		0
CHCHD3	5	5	0	3	gene		0
SPIN1	3	3	0	3	gene		0
ATM	2	2	0	3	gene		0	0
ATF7IP	2	2	0	3	gene		0
PPHLN1	4	4	0	1	gene		0	0	0	0
UBL3	1	1	0	3	gene		0
YLPM1	2	2	0	3	gene		0	0
PHKB	2	2	0	3	gene		0
NPEPPS	2	2	0	3	gene		0
CEP192	1	1	0	3	gene		0
ZNF91	21	1	20	3	TF		20
ARHGEF6	2	2	0	3	gene		0	0	0	0
FEZ1	2	0	2	3	TF		2
NCOR2	4	0	4	3	TF		4
FOS	1	0	1	3	TF		1
NFIC	31	2	29	1	TF		2	15	10	2
ANO5	1	1	0	3	gene		0
SNRNP70	11	0	11	3	TF		11
SEPTIN11	1	1	0	3	gene		0
MEIS1	3	0	3	3	TF		3
XRCC5	2	0	2	3	TF		2
MITF	12	0	12	1	TF		1	3	3	6
LCORL	15	0	15	3	TF		12	2		1
HADHB	2	2	0	3	gene		0
IRF2	2	0	2	3	TF		2
EBF1	1	0	1	3	TF		1
ETV1	1	0	1	3	TF		1
PURG	9	0	9	3	TF		9
ATF7	30	1	29	3	TF		29
CCDC146	2	2	0	3	gene		0			0
HMGB1	1	0	1	3	TF		1
FOXN3	14	4	10	1	TF		1	6	5	1
PKM	5	0	5	1	TF		1		4
CREBBP	15	1	14	3	TF		14
KAT6A	1	1	0	3	gene		0
NF1	3	0	3	3	TF		3
SOX9	2	0	2	3	TF		2
RPTOR	12	3	9	1	TF		3	3	2	1
TCF4	3	0	3	1	TF		1		2
NFIX	10	0	10	3	TF		10
MPPED2	1	1	0	3	gene		0
SMOC1	1	1	0	3	gene		0
XRN1	2	2	0	3	gene		0
HOOK3	2	2	0	3	gene		0
PDS5B	2	2	0	3	gene		0	0
NRDC	1	1	0	3	gene		0
EIF1B-AS1	3	3	0	1	gene		0	0		0
ITGB4	2	2	0	3	gene		0
SLC22A15	1	1	0	3	gene		0
OLA1	1	1	0	3	gene		0
RSRC1	1	1	0	3	gene		0
ACSL6	1	1	0	3	gene		0
SNX14	1	1	0	3	gene		0
RB1CC1	2	2	0	3	gene		0	0
CSPP1	1	1	0	3	gene		0
PRTFDC1	1	1	0	3	gene		0
RSF1	1	1	0	3	gene		0
GRIK4	1	1	0	3	gene		0
WASF2	1	1	0	3	gene		0
SNX7	1	1	0	3	gene		0
ABI3BP	1	1	0	3	gene		0
CCDC14	1	1	0	3	gene		0
GOLIM4	1	1	0	3	gene		0
PIK3CA	4	4	0	1	gene		0	0	0	0
NADK2	1	1	0	3	gene		0
WDR41	1	1	0	3	gene		0
SIL1	4	4	0	1	gene		0	0	0	0
SNX9	1	1	0	3	gene		0
HIBADH	1	1	0	3	gene		0
CHST15	6	6	0	1	gene		0	0		0
GSE1	1	1	0	3	gene		0
TTYH1	1	1	0	3	gene		0
EPB41L1	1	1	0	3	gene		0
THADA	1	1	0	3	gene		0
EPB41L5	1	1	0	3	gene		0
GLS	1	1	0	3	gene		0
FXR1	2	2	0	3	gene		0	0
AC053527.2	1	1	0	3	gene		0
RICTOR	1	1	0	3	gene		0
RNF180	1	1	0	3	gene		0
RASA1	2	2	0	3	gene		0	0
RAPGEF6	1	1	0	3	gene		0
KIF6	1	1	0	3	gene		0
PKIA	1	1	0	3	gene		0
AL162253.2	2	2	0	3	gene		0			0
CNTLN	2	2	0	3	gene		0	0	0	0
FRS2	1	1	0	3	gene		0
CEP290	2	2	0	3	gene		0			0
TEX9	1	1	0	3	gene		0
ZFAND6	1	1	0	3	gene		0
SCGB2B2	1	1	0	3	gene		0
PRDM16	18	2	16	3	TF	3	13
CHL1-AS2	64	64	0	4	gene	0	0
MYBPC1	172	172	0	4	gene	0	0
PAPLN	140	140	0	4	gene	0	0
ZBTB40	6	0	6	4	TF	6
RAVER2	178	178	0	4	gene	0	0
FGFR3	115	115	0	4	gene	0	0
HVCN1	96	96	0	4	gene	0
MTSS2	150	150	0	4	gene	0	0
ASAP3	26	1	25	3	TF	11	14
AGL	93	93	0	4	gene	0
FSTL1	48	48	0	4	gene	0
ANKRD6	23	23	0	4	gene	0
ST3GAL1	7	7	0	4	gene	0
PLIN5	76	76	0	4	gene	0
MSRB3	236	55	181	4	TF	177	4
NFIA	4	0	4	4	TF	4
CMYA5	108	108	0	4	gene	0
CD109	101	101	0	4	gene	0	0
ARMC3	31	31	0	4	gene	0
PBX1	25	0	25	4	TF	25
EPHX1	47	47	0	4	gene	0
FAM49A	16	16	0	4	gene	0		0	0	0
LYPD6	13	13	0	4	gene	0
EAF2	174	24	150	4	TF	124	3	12	4	9
PDGFC	32	32	0	4	gene	0		0
RIPOR2	20	20	0	4	gene	0	0
SLC18B1	106	106	0	4	gene	0	0
AC005162.3	8	8	0	4	gene	0
SLC16A9	51	51	0	4	gene	0	0
TUB	2	2	0	4	gene	0
LINC02698	62	62	0	4	gene	0	0
ABCD2	31	31	0	4	gene	0
METTL7A	16	16	0	4	gene	0
HEPH	3	3	0	4	gene	0
AL357153.2	2	2	0	4	gene	0
PRRX1	9	0	9	4	TF	9
ITGB5	67	67	0	4	gene	0
ESRRG	14	0	14	4	TF	14
ITGA9-AS1	46	46	0	4	gene	0
DMGDH	18	18	0	4	gene	0
MMD2	44	44	0	4	gene	0	0
ID2	3	0	3	3	TF	1	2
FOSL2	14	1	13	4	TF	13
SNHG31	3	3	0	4	gene	0
HOPX	9	9	0	4	gene	0
ZNF273	91	3	88	4	TF	88
AC013643.2	16	16	0	4	gene	0
SPAG1	31	31	0	4	gene	0
STAMBPL1	8	8	0	4	gene	0		0	0	0
SERPING1	3	3	0	4	gene	0
ELMSAN1	2	2	0	4	gene	0
GYG2	2	2	0	4	gene	0
SRBD1	11	0	11	4	TF	8	3
EPAS1	55	0	55	4	TF	55
EPB41	25	25	0	1	gene	0		0	0	0
CDC7	2	2	0	4	gene	0
PER2	23	2	21	4	TF	21
PARP9	1	1	0	4	gene	0
RAB6B	2	2	0	4	gene	0
PLSCR4	1	1	0	4	gene	0
ATP13A4	2	2	0	4	gene	0
LSM6	31	1	30	4	TF	30
LRAT	3	3	0	4	gene	0
AL354740.1	2	2	0	4	gene	0
SMARCD3	2	2	0	4	gene	0
OSGIN2	1	1	0	4	gene	0
PLEC	11	11	0	4	gene	0
DAPK1	2	2	0	4	gene	0
NEK6	5	5	0	4	gene	0			0
DEAF1	16	2	14	4	TF	14
CERS5	26	1	25	4	TF	25
SUDS3	1	1	0	4	gene	0
CLYBL	30	30	0	4	gene	0
AC009560.4	13	13	0	4	gene	0
SLC7A6	3	3	0	4	gene	0
CHST6	1	1	0	4	gene	0
PER1	19	1	18	4	TF	18
MIATNB	4	4	0	4	gene	0
APOL6	1	1	0	4	gene	0
KLHL13	4	4	0	4	gene	0
DISP3	2	2	0	4	gene	0
SERBP1	1	1	0	4	gene	0
CATSPERE	2	2	0	4	gene	0
SH3BGRL2	2	2	0	4	gene	0
UTP23	2	2	0	4	gene	0
PHYHD1	6	6	0	4	gene	0
XPNPEP1	2	2	0	4	gene	0
MOK	49	49	0	4	gene	0
DRAIC	24	24	0	4	gene	0
ATOH8	22	0	22	4	TF	22
PIP4P2	3	3	0	4	gene	0
RXRA	21	2	19	4	TF	19
MALRD1	8	8	0	4	gene	0
PAWR	26	26	0	4	gene	0
SOX9-AS1	10	10	0	4	gene	0
LIN7A	8	8	0	4	gene	0
KDM3A	49	3	46	3	TF	10	24	4	2	7
AC093157.1	47	47	0	4	gene	0
NPAS2	7	0	7	4	TF	7
GLI2	59	4	55	3	TF	15	40
TFCP2L1	2	0	2	4	TF	2
STAT1	20	0	20	4	TF	13			7	1
KLF7	1	0	1	4	TF	1
LRRFIP1	15	0	15	4	TF	9	3		3
PRDX6	25	25	0	4	gene	0
PRXL2A	22	22	0	4	gene	0
BHLHE40	45	0	45	4	TF	45
MAP4K3-DT	9	9	0	4	gene	0
MICALL2	4	4	0	4	gene	0
SLC7A2	5	5	0	4	gene	0
VAV2	3	3	0	4	gene	0
VCL	8	8	0	4	gene	0
KIAA1549L	6	6	0	4	gene	0
DCP1B	2	2	0	4	gene	0
LDHB	11	11	0	4	gene	0
U91319.1	3	3	0	4	gene	0
GGT5	6	6	0	4	gene	0
AK4	2	2	0	4	gene	0
DDX3X	3	3	0	4	gene	0
NR1D2	39	1	38	4	TF	38
AC097518.2	1	1	0	4	gene	0
CKMT2	11	11	0	4	gene	0
ACACB	1	1	0	4	gene	0
LINC02306	1	1	0	4	gene	0
TMEM63C	1	1	0	4	gene	0
EEF2K	2	2	0	4	gene	0
SHISA6	1	1	0	4	gene	0
KCNJ16	1	1	0	4	gene	0
PSMG2	1	1	0	4	gene	0
CLHC1	1	1	0	4	gene	0
MYO10	9	9	0	4	gene	0
FZD3	9	9	0	4	gene	0
SUFU	1	1	0	4	gene	0
AC106793.1	1	1	0	4	gene	0
PCTP	1	1	0	4	gene	0
AMOT	3	3	0	4	gene	0
THRB	5	0	5	4	TF	3		2
ZNF621	19	0	19	4	TF	19
NR2F1	75	7	68	4	TF	52	16
AC099792.1	1	1	0	4	gene	0
ROR1	2	2	0	4	gene	0
VAV3	1	1	0	4	gene	0
GPR37L1	1	1	0	4	gene	0
CNST	1	1	0	4	gene	0
LDAH	2	2	0	4	gene	0
ASB3	1	1	0	4	gene	0
SLC1A4	2	2	0	4	gene	0
CCDC148	1	1	0	4	gene	0
LRRN1	1	1	0	4	gene	0
ATP10D	3	3	0	1	gene	0		0	0	0
SHROOM3	1	1	0	4	gene	0
ANTXR2	1	1	0	4	gene	0
CYP4V2	2	2	0	4	gene	0
KLKB1	1	1	0	4	gene	0
LINC00461	1	1	0	4	gene	0
SPRY4-AS1	1	1	0	4	gene	0
PDGFRB	1	1	0	4	gene	0
COL23A1	1	1	0	4	gene	0
RIPK1	1	1	0	4	gene	0
ID4	32	2	30	4	TF	26	4
CPNE5	1	1	0	4	gene	0
CCND3	6	6	0	4	gene	0
COL21A1	1	1	0	4	gene	0
SMIM8	1	1	0	4	gene	0
LAMA4	1	1	0	4	gene	0
GJA1	1	1	0	4	gene	0
AL445259.1	2	2	0	4	gene	0
AL133257.1	1	1	0	4	gene	0
PDE7B	1	1	0	4	gene	0
MINDY4	1	1	0	4	gene	0
CAMK2B	2	2	0	4	gene	0
SEMA3D	12	12	0	4	gene	0
CLDN12	1	1	0	4	gene	0
ST7	1	1	0	4	gene	0
MIR2052HG	1	1	0	4	gene	0
IFT74	1	1	0	4	gene	0
CNTFR	1	1	0	4	gene	0
NTRK2	1	1	0	4	gene	0
BICC1	5	5	0	4	gene	0
AL157396.1	1	1	0	4	gene	0
CRY2	26	1	25	4	TF	25
ARHGAP42	1	1	0	4	gene	0
LMO3	1	1	0	4	gene	0
MGAT4C	1	1	0	4	gene	0
RHOJ	1	1	0	4	gene	0
LINC02853	3	3	0	4	gene	0
PYGO1	1	1	0	4	gene	0
CA12	1	1	0	4	gene	0
CTXND1	2	2	0	4	gene	0
AC091078.1	1	1	0	4	gene	0
ERVK13-1	1	1	0	4	gene	0
ABAT	1	1	0	4	gene	0
PRRT2	1	1	0	4	gene	0
STARD3	3	3	0	4	gene	0
TMEM241	2	2	0	4	gene	0
NWD1	1	1	0	4	gene	0
PLCB1	1	1	0	4	gene	0
SLC24A3	1	1	0	4	gene	0
EYA2	1	1	0	4	gene	0
MRPS6	2	2	0	4	gene	0
SLC25A18	1	1	0	4	gene	0
PHF21B	21	1	20	4	TF	20
WLS	1	1	0	4	gene	0
ZBTB41	21	1	20	4	TF	20
HPCAL1	1	1	0	4	gene	0
GREB1	1	1	0	4	gene	0
OSBPL6	1	1	0	4	gene	0
UBA5	1	1	0	4	gene	0
PRIMPOL	1	1	0	4	gene	0
MTMR12	1	1	0	4	gene	0
SPEF2	1	1	0	4	gene	0
IPO11	1	1	0	4	gene	0
MRPS27	1	1	0	4	gene	0
TMEM67	1	1	0	4	gene	0
STX17	1	1	0	4	gene	0
GOLGA1	1	1	0	4	gene	0
ZBTB43	24	1	23	4	TF	23
ERCC6	1	1	0	4	gene	0
LYVE1	2	2	0	4	gene	0			0
RAD9A	1	1	0	4	gene	0
LRRIQ1	2	2	0	4	gene	0
RMST	3	3	0	4	gene	0
TCTN1	3	3	0	4	gene	0
TTC8	1	1	0	4	gene	0
MYH10	1	1	0	4	gene	0
TRIM37	6	6	0	4	gene	0
ZNF516	47	1	46	4	TF	46
ZNF559	16	1	15	4	TF	15
ZNF626	14	1	13	4	TF	13
SYCP2	1	1	0	4	gene	0
KLHL22	1	1	0	4	gene	0
TMLHE	1	1	0	4	gene	0
KLF15	19	0	19	4	TF	19
TFDP2	4	0	4	4	TF	3		1
SOX2	9	0	9	3	TF	1	8
HES1	14	0	14	4	TF	14
PPARGC1A	25	0	25	4	TF	25
MOB1B	9	9	0	4	gene	0
DCHS2	33	33	0	4	gene	0
PRDM5	69	3	66	3	TF	16	53
SMAD1	25	0	25	4	TF	25
NR3C2	26	0	26	4	TF	26
FAM199X	3	3	0	4	gene	0
NNT	26	0	26	1	TF	6	6	4	8	2
PTCH2	1	1	0	4	gene	0
BRINP2	1	1	0	4	gene	0
NPL	1	1	0	4	gene	0
COL4A3	1	1	0	4	gene	0
OXTR	1	1	0	4	gene	0
TMEM150C	1	1	0	4	gene	0
AC124854.1	2	2	0	4	gene	0
MCC	1	1	0	4	gene	0
STK32A	1	1	0	4	gene	0
GMNN	1	1	0	4	gene	0
ENPP5	1	1	0	4	gene	0
NHSL1	3	3	0	1	gene	0		0		0
ADCYAP1R1	1	1	0	4	gene	0
EYA1	1	1	0	4	gene	0
KIAA1217	1	1	0	4	gene	0
OTX2-AS1	1	1	0	4	gene	0
RGS6	1	1	0	4	gene	0
COL5A3	2	2	0	4	gene	0
TSEN2	2	2	0	4	gene	0
JMY	1	1	0	4	gene	0
KCNN2	1	1	0	4	gene	0
ZNF318	1	1	0	4	gene	0
RMDN1	1	1	0	4	gene	0
LMNTD1	1	1	0	4	gene	0
HSPH1	6	6	0	4	gene	0		0	0	0
SMAD9	28	2	26	4	TF	26
LINC02328	1	1	0	4	gene	0
EFCAB6	1	1	0	4	gene	0
MAMLD1	1	1	0	4	gene	0
DUSP22	20	0	20	4	TF	19				1
RREB1	263	82	181	1	TF	8	6	160	6	5
SUCLG2-AS1	1	1	0	4	gene	0
ATP13A5	1	1	0	4	gene	0
FAM198B-AS1	1	1	0	4	gene	0
MDFIC	2	2	0	4	gene	0
FUT10	1	1	0	4	gene	0
RCN2	1	1	0	4	gene	0
SNRPN	2	2	0	4	gene	0
OLFM2	1	1	0	4	gene	0
TEAD3	1	0	1	4	TF	1
POU3F2	21	0	21	4	TF	21
PLAGL1	22	1	21	4	TF	21
NUPR1	4	4	0	4	gene	0
POU6F2	51	1	50	4	TF	41	9
SLC25A33	2	2	0	4	gene	0
SLC7A11	1	1	0	4	gene	0
GRAMD2B	1	1	0	4	gene	0
AC023095.1	1	1	0	4	gene	0
NKAIN3	2	2	0	4	gene	0
HPSE2	1	1	0	4	gene	0
CNTN1	2	2	0	4	gene	0
FLRT2	1	1	0	4	gene	0
SLC14A1	2	2	0	4	gene	0
TAFA5	1	1	0	4	gene	0
SLC49A4	1	1	0	4	gene	0
LINC01088	1	1	0	4	gene	0
PPIL4	1	1	0	4	gene	0
IQCH	1	1	0	4	gene	0
AR	24	1	23	4	TF	23
GLI3	25	0	25	4	TF	25
ZNF680	17	1	16	4	TF	12	4
ASTN1	1	1	0	4	gene	0
WDR35	1	1	0	4	gene	0
CRIM1	1	1	0	4	gene	0
KLHL23	1	1	0	4	gene	0
TTN	1	1	0	4	gene	0
SCN11A	2	2	0	4	gene	0
ADAMTS3	2	2	0	4	gene	0
FAM13A	3	3	0	1	gene	0		0		0
AC109927.1	1	1	0	4	gene	0
ADAMTS12	5	5	0	4	gene	0
SYCP2L	1	1	0	4	gene	0
AKNA	39	1	38	4	TF	38
MYOF	5	5	0	4	gene	0		0	0
ARHGEF17	1	1	0	4	gene	0
AC007529.2	1	1	0	4	gene	0
LINC02406	1	1	0	4	gene	0
FRMD6	1	1	0	4	gene	0
ADPGK	1	1	0	4	gene	0
AC092131.1	1	1	0	4	gene	0
GRIN2C	2	2	0	4	gene	0
CCDC40	1	1	0	4	gene	0
SEC11C	1	1	0	4	gene	0
JUNB	11	1	10	4	TF	10
IFNGR2	4	4	0	1	gene	0		0	0	0
GPC4	1	1	0	4	gene	0
ZRANB2-AS2	1	1	0	4	gene	0
GCLM	1	1	0	4	gene	0
STX6	1	1	0	4	gene	0
AC016907.2	1	1	0	4	gene	0
APLF	1	1	0	4	gene	0
ARMC9	1	1	0	4	gene	0
MRPL1	38	1	37	4	TF	20		8	8	1
NAF1	1	1	0	4	gene	0
NNT-AS1	2	2	0	4	gene	0
PGGT1B	2	2	0	4	gene	0				0
SNX2	3	3	0	1	gene	0		0	0	0
AL022068.1	1	1	0	4	gene	0
THSD7A	1	1	0	4	gene	0
ZNF138	41	1	40	4	TF	40
CADPS2	1	1	0	4	gene	0
HNF4G	60	4	56	4	TF	56
SPOCK2	1	1	0	4	gene	0
ATP5MD	1	1	0	4	gene	0
AP000446.1	1	1	0	4	gene	0
IPO8	1	1	0	4	gene	0
TXNDC16	1	1	0	4	gene	0
SLC38A6	3	3	0	4	gene	0
FAM227B	1	1	0	4	gene	0
PKNOX1	19	1	18	4	TF	18
WDR45	1	1	0	4	gene	0
LRCH2	1	1	0	4	gene	0
CPSF4	11	0	11	4	TF	11
SND1	22	0	22	1	TF	2		2	12	7
ZFHX4	3	0	3	4	TF	3
RAD21	36	0	36	4	TF	34				2
NCEH1	2	2	0	4	gene	0
ZHX2	10	0	10	3	TF	2	8
GLIS3	5	0	5	4	TF	5
NFIB	30	0	30	4	TF	28	2
RORB	25	0	25	4	TF	25
AL589935.1	1	1	0	4	gene	0
CAMK2G	2	2	0	4	gene	0
WBP1L	1	1	0	4	gene	0
PLEKHA8	3	3	0	4	gene	0
RNF213-AS1	1	1	0	4	gene	0
NOTCH1	12	0	12	4	TF	12
STOX1	76	11	65	3	TF	13	56
ANXA11	9	0	9	4	TF	9
GOT1	13	0	13	4	TF	13
GPAM	101	7	94	3	TF	15	83
SNTA1	2	2	0	3	gene	0
CTBP2	15	0	15	4	TF	8		5	3	2
SLC9A8	1	1	0	4	gene	0
NPHP4	1	1	0	4	gene	0
LUZP2	27	0	27	4	TF	27
CAT	12	0	12	4	TF	12
TGFB2	1	1	0	4	gene	0
DDX58	1	1	0	4	gene	0
CABCOCO1	1	1	0	4	gene	0
COX10	1	1	0	4	gene	0
ANKRD46	1	1	0	4	gene	0
TPI1	2	0	2	4	TF	2
YBX3	10	1	9	3	TF	1	6		2
SP1	18	0	18	4	TF	18
ELK3	43	0	43	4	TF	33		3	5	3
RFX4	12	0	12	4	TF	12
KLF12	19	0	19	4	TF	10		7	1	2
HIF1A	24	0	24	1	TF	5	6	6	3	4
ZBTB25	13	0	13	4	TF	13
JDP2	36	1	35	4	TF	19		1	13	2
SMAD3	16	0	16	4	TF	16
PML	34	0	34	4	TF	34
NME9	3	3	0	4	gene	0
ARNT2	17	0	17	4	TF	16	1
NR2F2	1	0	1	4	TF	1
NLRC5	19	0	19	1	TF	6		4	9
TP53	23	0	23	4	TF	23
THRA	13	0	13	4	TF	13
KAT2A	30	0	30	4	TF	30
NFE2L1	16	0	16	4	TF	16
HLF	4	0	4	4	TF	4
MSI2	2	0	2	4	TF	2
P4HB	18	0	18	4	TF	16			2
ZBTB7C	7	0	7	4	TF	6	1
SALL3	12	0	12	4	TF	12
RFX2	23	1	22	4	TF	22
ZNF98	7	0	7	3	TF	1	6
ZNF790	14	0	14	4	TF	14
NUCB1	1	0	1	4	TF	1
ZNF133	10	0	10	4	TF	10
ZHX3	13	0	13	4	TF	12	1
ZMYND8	11	0	11	4	TF	11
ZBTB21	18	0	18	4	TF	18
TEF	6	0	6	4	TF	6
PPARA	10	0	10	3	TF	1	9
HDAC6	2	0	2	4	TF	2
ZDHHC15	17	0	17	4	TF	17
CAMTA1	1	0	1	4	TF	1
NFYC	21	1	20	4	TF	20
BTBD8	3	0	3	4	TF	2	1
PHTF1	13	0	13	4	TF	13
MEF2D	5	0	5	4	TF	5
HHAT	25	0	25	4	TF	25
SMYD3	14	0	14	4	TF	14
SUCLG1	23	0	23	4	TF	23
POU3F3	25	0	25	4	TF	25
CSRNP3	20	0	20	4	TF	12	8
SF3B1	13	2	11	1	TF	1	1	3	1	6
SATB1	1	0	1	4	TF	1
ZNF589	20	0	20	4	TF	20
ZNF717	11	0	11	3	TF	4	6			1
NFXL1	13	0	13	4	TF	13
FIP1L1	20	3	17	1	TF	3	4	3	5	3
PC	3	3	0	4	gene	0
ATF7IP2	5	5	0	1	gene	0		0	0	0
PDLIM5	32	0	32	1	TF	11	4	12	6
JARID2	23	0	23	4	TF	16	7
FOXO3	20	2	18	4	TF	10		6	2	2
ESR1	39	0	39	4	TF	31		2	2	5
SIRPA	2	2	0	4	gene	0
ZNF117	27	1	26	4	TF	24				2
HBP1	7	0	7	1	TF	1		4	2	2
ZNF277	16	3	13	1	TF	2	2	1	4	4
NRF1	4	0	4	4	TF	4
TRIM24	1	0	1	4	TF	1
NCOA2	18	1	17	1	TF	3	5	6	2	1
STAU2	3	0	3	4	TF	3
ADCY3	1	1	0	4	gene	0
AC097515.1	2	2	0	4	gene	0
TRAF3IP2	1	1	0	4	gene	0
PPP2R1B	1	1	0	4	gene	0
STS	1	1	0	4	gene	0
PBXIP1	1	1	0	4	gene	0
TSTD2	1	1	0	4	gene	0
STK33	1	1	0	4	gene	0
GPR135	1	1	0	4	gene	0
AC105411.1	1	1	0	4	gene	0
ADNP2	21	1	20	4	TF	20
MARK4	1	1	0	4	gene	0
ZNF706	14	0	14	1	TF	2		6	4	4
TRPS1	18	0	18	4	TF	13		1	3	1
ZHX1	19	1	18	4	TF	18
HSF1	2	0	2	4	TF	2
RFX3	27	1	26	1	TF	8		9	8	3
NFX1	14	0	14	1	TF	1		1	8	5
ZBTB34	1	0	1	4	TF	1
ZNF25	19	0	19	4	TF	19
SMC3	7	0	7	4	TF	7
TCF7L2	10	0	10	4	TF	10
TEAD1	21	0	21	4	TF	19	2
SOX6	19	0	19	4	TF	19
PAX6	1	0	1	4	TF	1
KDM5A	21	2	19	1	TF	4	3	5	2	6
CREBL2	11	0	11	1	TF	2		3	3	4
SOX5	14	0	14	4	TF	13	1
TFCP2	9	0	9	3	TF	2	7
SMIM12	1	1	0	4	gene	0
AL158840.1	1	1	0	4	gene	0
CDC14A	1	1	0	4	gene	0
STUM	1	1	0	4	gene	0
ATL2	1	1	0	4	gene	0
SNRK	1	1	0	4	gene	0
CCDC191	1	1	0	4	gene	0
EHHADH	1	1	0	4	gene	0
SLC4A4	1	1	0	4	gene	0
NPNT	1	1	0	4	gene	0
PDLIM3	1	1	0	4	gene	0
MAST4	1	1	0	4	gene	0
GFPT2	1	1	0	4	gene	0
USP42	1	1	0	4	gene	0
GALNT11	1	1	0	4	gene	0
TTPA	1	1	0	4	gene	0
RIDA	1	1	0	4	gene	0
IL33	1	1	0	4	gene	0
CAAP1	1	1	0	4	gene	0
TLE1	1	1	0	4	gene	0
DDX50	1	1	0	4	gene	0
VSIR	3	3	0	1	gene	0		0	0	0
DCDC1	1	1	0	4	gene	0
ZC3H12C	2	2	0	4	gene	0				0
TNFRSF1A	1	1	0	4	gene	0
ALDH2	1	1	0	4	gene	0
EDNRB	1	1	0	4	gene	0
TMED8	1	1	0	4	gene	0
IDH2-DT	1	1	0	4	gene	0
NR2F2-AS1	1	1	0	4	gene	0
CRTC1	1	1	0	4	gene	0
AL109809.5	1	1	0	4	gene	0
BMP7	1	1	0	4	gene	0
JAM2	1	1	0	4	gene	0
SLC5A3	1	1	0	4	gene	0
GRK3	1	1	0	4	gene	0
PUDP	1	1	0	4	gene	0
AC079142.1	3	3	0	1	gene	0			0	0
PTCHD1-AS	1	1	0	4	gene	0
PTCHD1	1	1	0	4	gene	0
ZC4H2	1	1	0	4	gene	0
RBM41	1	1	0	4	gene	0
AL603840.1	1	1	0	4	gene	0
PGM1	1	1	0	4	gene	0
WDR78	1	1	0	4	gene	0
AMY2B	1	1	0	4	gene	0
ANGEL2	1	1	0	4	gene	0
LINC00298	1	1	0	4	gene	0
DNAJC27-AS1	1	1	0	4	gene	0
EIF2AK2	1	1	0	4	gene	0
AC018730.1	1	1	0	4	gene	0
TMEM87B	1	1	0	4	gene	0
LNPK	1	1	0	4	gene	0
TRAF3IP1	1	1	0	4	gene	0
GLB1	1	1	0	4	gene	0
SLC35G2	1	1	0	4	gene	0
WDR19	1	1	0	4	gene	0
TRAPPC11	1	1	0	4	gene	0
MEF2C-AS1	2	2	0	4	gene	0				0
NME5	1	1	0	4	gene	0
EFHC1	1	1	0	4	gene	0
LINC00472	3	3	0	1	gene	0		0	0	0
GSAP	18	18	0	1	gene	0		0	0	0
AF279873.3	1	1	0	4	gene	0
LINC01301	1	1	0	4	gene	0
INTS8	1	1	0	4	gene	0
ANGPT1	1	1	0	4	gene	0
ADCY8	1	1	0	4	gene	0
LRRC6	1	1	0	4	gene	0
TMC1	1	1	0	4	gene	0
LRSAM1	1	1	0	4	gene	0
PNPLA7	1	1	0	4	gene	0
BEND7	1	1	0	4	gene	0
FRMPD2	1	1	0	4	gene	0
HECTD2	3	3	0	1	gene	0		0		0
CASC2	1	1	0	4	gene	0
ACADSB	1	1	0	4	gene	0
PAMR1	1	1	0	4	gene	0
TMEM123	1	1	0	4	gene	0
TTC12	1	1	0	4	gene	0
AC090115.1	1	1	0	4	gene	0
TXNRD1	1	1	0	4	gene	0
DTX1	1	1	0	4	gene	0
OBI1-AS1	1	1	0	4	gene	0
GPC5	1	1	0	4	gene	0
CARS2	1	1	0	4	gene	0
GALC	1	1	0	4	gene	0
NPRL3	1	1	0	4	gene	0
AC009093.2	1	1	0	4	gene	0
LRRC37B	1	1	0	4	gene	0
DCAKD	1	1	0	4	gene	0
TSHZ1	1	1	0	4	gene	0
ZNF793	22	1	21	4	TF	21
ZNF334	20	1	19	4	TF	19
SLC37A1	1	1	0	4	gene	0
SMS	1	1	0	4	gene	0
RAP2C-AS1	1	1	0	4	gene	0
IGFBP7	1	1	0	4	gene	0
PLCXD3	1	1	0	4	gene	0
ASAH1	60	60	0	1	gene	0		0	0	0
COLEC12	1	1	0	4	gene	0
SLC39A10	2	2	0	4	gene	0		0	0	0
ZFHX2	19	0	19	4	TF	19
ZNF770	11	0	11	4	TF	11
MEIS2	3	0	3	4	TF	3
NFAT5	1	0	1	4	TF	1
MAF	765	157	608	1	TF	3		385	366	208
MNT	1	0	1	4	TF	1
POLR2A	9	0	9	4	TF	9
ASPSCR1	3	0	3	4	TF	3
ZNF519	1	0	1	4	TF	1
ZNF521	23	0	23	4	TF	23
SSPN	1	1	0	4	gene	0
ZNF846	24	2	22	1	TF	10		8	3	2
DNMT1	26	0	26	4	TF	26
ZNF69	14	0	14	4	TF	13				1
ZNF253	7	0	7	4	TF	7
ZNF254	14	1	13	3	TF	5	8
ZNF420	8	0	8	4	TF	8
ZNF569	22	0	22	4	TF	22
ZNF573	26	0	26	4	TF	26
HIF3A	17	0	17	4	TF	17
ZNF528	16	0	16	4	TF	16
ZSCAN5A	4	0	4	3	TF	2	2
ZNF460	7	0	7	4	TF	7
ZNF274	4	0	4	4	TF	4
EBF4	6	0	6	4	TF	6
ARFGAP1	2	0	2	4	TF	2
GABPA	13	0	13	4	TF	12				1
HLCS	31	1	30	3	TF	12	9	7		2
ADARB1	10	0	10	4	TF	10
EWSR1	14	0	14	3	TF	2	5	3	4	2
PIR	75	1	74	3	TF	22	52
RBM3	6	0	6	4	TF	6
HDAC8	129	44	85	3	TF	1	85
ZNF75D	18	0	18	4	TF	10		3	3	2
